# RASGRP4 is a key factor in KRAS activation mediated by SOS in Y1 mouse tumor cell line

**DOI:** 10.1101/2025.07.23.663512

**Authors:** Fabio Montoni, Rosangela A. M. Wailemann, Thompson E. P. Torres, Katia A. M. Torres, Cecília S. Fonseca, Marcelo S. Reis, Hugo A. Armelin

## Abstract

The Y1 mouse adrenocortical carcinoma cell line presents amplification of the KRas oncogene and high-basal levels of KRAS-GTP mediated by the GEF SOS. In this research, we developed a dynamic model based on ordinary differential equations of the KRAS-GTP activation mediated by SOS in Y1 cells, which showed that SOS only is not sufficient to reach the high-basal levels of KRAS-GTP experimentally observed for this cell line. Interestingly, a modification in this system, which added another GEF in the model, made the model reach the expected levels of KRAS activation, leading to the hypothesis that there was a missing element in this system. To find this missing element, a PCR panel of RasGEFs was performed and the GEF Rasgrp4 was found highly expressed in parental Y1 cell lines, indicating that this was the missing element in the system. Finally, tumor growth assays in Balb/c-NUDE mice with the Y1 cell versus RASGRP4 CRISPR depleted Y1 cells, showed reduced tumor growth and frequency for the RASGRP4 depleted cells.
