## Supplementary material for "RASGRP4 is a key factor in KRAS activation mediated by SOS in Y1 mouse tumor cell line": Source Tables and Figures: SourceDataForFigure4A.xlsx

### Sheet: LogNormalized
	N1 Raw Counts							N1 Log Transformed															N1 Average															N1 Fold Change
	Day 0	Day 2	Day 4	Day 6	Day 8			Day 0	Day 2	Day 4	Day 6	Day 8											Day 0	Day 2	Day 4	Day 6	Day 8											Day 0	Day 2	Day 4	Day 6	Day 8
Y1 (1)	8860	6500	73600	659000	2396000		Y1 (1)	13.1131	12.6662	16.1674	19.3299	21.1922										Y1	12.9489	12.636	16.2571	19.1238	21.3758										Y1	0	-0.312893	3.30819	6.17484	8.42682
Y1 (2)	7520	6400	73100	552500	2930000		Y1 (2)	12.8765	12.6439	16.1576	19.0756	21.4825										KRAS	12.7201	12.5661	15.7037	18.3049	20.612										KRAS	0	-0.15398	2.98357	5.58478	7.89192
Y1 (3)	7420	6200	89300	512000	2870000		Y1 (3)	12.8572	12.5981	16.4464	18.9658	21.4526										GRP4	13.0222	12.9124	17.0179	18.8109	20.7455										GRP4	0	-0.109844	3.99569	5.78867	7.72329
KRAS (1)	7180	6000	56650	382300	1540000		KRAS (1)	12.8098	12.5507	15.7898	18.5443	20.5545										FR	12.6689	12.8011	17.6684	19.3874	20.2213										FR	0	0.132233	4.99954	6.71855	7.55247
KRAS (2)	6060	5900	52200	254600	1620000		KRAS (2)	12.5651	12.5265	15.6718	17.9579	20.6276
KRAS (3)	7060	6300	51400	348900	1650000		KRAS (3)	12.7855	12.6211	15.6495	18.4125	20.654											N1 Standard Deviation
GRP4 (1)	7400	6900	146600	474000	1880000		GRP4 (1)	12.8533	12.7524	17.1615	18.8545	20.8423											Day 0	Day 2	Day 4	Day 6	Day 8
GRP4 (2)	8420	8000	94000	496800	1690000		GRP4 (2)	13.0396	12.9658	16.5204	18.9223	20.6886										Y1	0.142489	0.0347507	0.163967	0.186783	0.159671
GRP4 (3)	9240	8300	169600	413000	1710000		GRP4 (3)	13.1737	13.0189	17.3718	18.6558	20.7056										KRAS	0.134788	0.0491575	0.0754021	0.307677	0.0515532
FD (1)	6960	6800	196400	714000	1190000		FD (1)	12.7649	12.7313	17.5834	19.4456	20.1825										GRP4	0.160892	0.141063	0.443503	0.138521	0.0842729
FD (2)	5420	8100	194700	649500	1190000		FD (2)	12.4041	12.9837	17.5709	19.309	20.1825										FR	0.232175	0.159608	0.158149	0.0705199	0.0672091
FD (3)	7320	6600	236400	695500	1290000		FD (3)	12.8376	12.6883	17.8509	19.4077	20.2989
	N2 Raw Counts							N2 Log Transformed															N2 Average															N2 Fold Change
	Day 0	Day 2	Day 4	Day 6	Day 8			Day 0	Day 2	Day 4	Day 6	Day 8											Day 0	Day 2	Day 4	Day 6	Day 8											Day 0	Day 2	Day 4	Day 6	Day 8
Y1 (1)	7080	6000	10800	146000	2649500		Y1 (1)	12.7895	12.5507	13.3987	17.1556	21.3373										Y1	12.8373	12.6017	13.1856	17.0443	21.3815										Y1	0	-0.235692	0.34826	4.20698	8.54416
Y1 (2)	6560	5800	7800	137500	1684000		Y1 (2)	12.6795	12.5018	12.9293	17.0691	20.6835										KRAS	13.0988	12.8302	13.0831	14.3724	20.1442										KRAS	0	-0.268525	-0.0156497	1.27363	7.04542
Y1 (3)	8440	6900	9600	123000	4570000		Y1 (3)	13.043	12.7524	13.2288	16.9083	22.1238										GRP4	13.6496	14.1478	18.174	17.6261	21.1932										GRP4	0	0.498241	4.52435	3.97652	7.54358
KRAS (1)	14600	10300	7900	8550	1149000		KRAS (1)	13.8337	13.3304	12.9476	13.0617	20.1319										FR	12.9772	13.3492	18.7181	17.5453	20.2261										FR	0	0.372049	5.74094	4.56812	7.24889
KRAS (2)	6800	5000	9400	8650	1122000		KRAS (2)	12.7313	12.2877	13.1984	13.0785	20.0976
KRAS (3)	6800	7500	8800	129000	1207000		KRAS (3)	12.7313	12.8727	13.1033	16.977	20.203											N2 Standard Deviation
GRP4 (1)	12300	23400	283000	201000	2079000		GRP4 (1)	13.5864	14.5142	18.1104	17.6168	20.9875											Day 0	Day 2	Day 4	Day 6	Day 8
GRP4 (2)	11900	14200	313000	207500	2471500		GRP4 (2)	13.5387	13.7936	18.2558	17.6628	21.237										Y1	0.18643	0.132803	0.237707	0.125498	0.721168
GRP4 (3)	14500	18000	292000	198500	2682500		GRP4 (3)	13.8238	14.1357	18.1556	17.5988	21.3551										KRAS	0.636449	0.522615	0.126614	2.25567	0.0537336
FD (1)	8360	11600	406000	187500	1169000		FD (1)	13.0293	13.5018	18.6311	17.5165	20.1568										GRP4	0.152702	0.360462	0.074396	0.0329817	0.187711
FD (2)	8040	10100	452000	198000	1525500		FD (2)	12.973	13.3021	18.786	17.5951	20.5409										FR	0.0501462	0.135343	0.0791787	0.0433403	0.286516
FD (3)	7800	9700	437000	188500	1034500		FD (3)	12.9293	13.2438	18.7373	17.5242	19.9805
	N3 Raw Counts							N3 Log Transformed															N3 Average															N3 Fold Change
	Day 0	Day 2	Day 4	Day 6	Day 8			Day 0	Day 2	Day 4	Day 6	Day 8											Day 0	Day 2	Day 4	Day 6	Day 8											Day 0	Day 2	Day 4	Day 6	Day 8
Y1 (1)	4840	38300	78500	445300	1960000		Y1 (1)	12.2408	15.2251	16.2604	18.7644	20.9024										Y1	12.1311	14.9714	16.2139	18.7969	20.7826										Y1	0	2.84031	4.08281	6.66582	8.6515
Y1 (2)	4440	32300	127000	530000	1586000		Y1 (2)	12.1163	14.9792	16.9545	19.0156	20.597										KRAS	12.0233	14.7329	15.9014	18.8137	20.5774										KRAS	0	2.70955	3.87805	6.79035	8.55403
Y1 (3)	4200	26800	44050	400300	1888000		Y1 (3)	12.0362	14.7099	15.4269	18.6107	20.8484										GRP4	12.3215	15.4573	16.9853	19.7228	20.5774										GRP4	0	3.13575	4.66377	7.40123	8.25581
KRAS (1)	4080	26400	46500	470400	1560000		KRAS (1)	11.9944	14.6883	15.5049	18.8435	20.5731										FR	12.5199	16.0072	17.6664	20.2591	20.3789										FR	0	3.48727	5.14649	7.73925	7.85898
KRAS (2)	4420	26100	80700	472200	1549000		KRAS (2)	12.1098	14.6718	16.3003	18.849	20.5629
KRAS (3)	4000	29300	61100	440400	1585000		KRAS (3)	11.9658	14.8386	15.8989	18.7485	20.5961											N3 Standard Deviation
GRP4 (1)	5020	43100	137900	890000	1560000		GRP4 (1)	12.2935	15.3954	17.0733	19.7634	20.5731											Day 0	Day 2	Day 4	Day 6	Day 8
GRP4 (2)	5660	44200	125600	829000	1549000		GRP4 (2)	12.4666	15.4318	16.9385	19.661	20.5629										Y1	0.103104	0.257645	0.764868	0.204403	0.163022
GRP4 (3)	4720	47800	126100	878000	1585000		GRP4 (3)	12.2046	15.5447	16.9442	19.7439	20.5961										KRAS	0.0762677	0.091942	0.397675	0.0565485	0.0169753
FD (1)	6220	61900	160400	1187000	1209000		FD (1)	12.6027	15.9177	17.2913	20.1789	20.2054										GRP4	0.133244	0.0778676	0.076218	0.0543753	0.0169753
FD (2)	5900	66600	270200	1392000	1567000		FD (2)	12.5265	16.0232	18.0437	20.4087	20.5796										FR	0.0863135	0.0826402	0.376182	0.129666	0.188575
FD (3)	5520	69300	207700	1196000	1338000		FD (3)	12.4305	16.0806	17.6641	20.1898	20.3516
																																						Final Fold Change
																																						Day 0	Day 2	Day 4	Day 6	Day 8
																																					Y1	0	0.763909	2.57975	5.68255	8.54083
																																					KRAS	0	0.762349	2.28199	4.54959	7.83046
																																					GRP4	0	1.17472	4.39461	5.72214	7.8409
																																					FR	0	1.33052	5.29566	6.34197	7.55345
																																						Final Standard Deviation
																																						Day 0	Day 2	Day 4	Day 6	Day 8
																																					Y1	0	1.79863	1.97096	1.30124	0.112375
																																					KRAS	0	1.6873	2.03946	2.90039	0.756182
																																					GRP4	0	1.72531	0.35243	1.71332	0.370394
																																					FR	0	1.87165	0.392566	1.61876	0.305048
																																					Doubling Time Log Phase
																																						Day 2	Day 4	DT (hours)
																																					Y1	0.763909	2.57975	26.434
																																					KRAS	0.762349	2.28199	31.5864
																																					GRP4	1.17472	4.39461	14.9073
																																					FR	1.33052	5.29566	12.1055
