## Supplementary material for "RASGRP4 is a key factor in KRAS activation mediated by SOS in Y1 mouse tumor cell line": Source Tables and Figures: SourceDataForFigure4B.xlsx

### Sheet: Main Data
	G-Lisa Assay
	Rep1	Rep2	Rep3	Rep4	Rep5	Mean	SD	Mean Minus Blank
Y1	0.754	0.695	0.686	0.565	0.715	0.683	0.0709613	0.619
GRP4	0.362	0.446	0.388	0.25	0.27	0.3432	0.082117	0.2792
KRAS	0.258	0.288	0.279	0.287	0.279	0.2782	0.0120706	0.2142
FD-1	0.08	0.095	0.092	0.095	0.135	0.0994	0.0208399	0.0354
Negative Control	0.057	0.071				0.064	0.00989949
Positive Control	0.102	0.09				0.096	0.00848528

### Sheet: ANOVA and Tukey
ANOVA
	sum_sq	df	F	PR(>F)
Group	0.894436	3.0	96.4973	1.84567e-10
Residual	0.049435	16.0	NaN	NaN
Tukey HSD
	Y1	GRP4	KRAS	FD-1
Y1	1	2.44033e-07	2.08442e-08	9.31504e-11
GRP4	2.44033e-07	1	0.287888	1.82379e-05
KRAS	2.08442e-08	0.287888	1	0.000574993
FD-1	9.31504e-11	1.82379e-05	0.000574993	1
	Y1	GRP4	KRAS	FD-1
Y1	ns	***	***	***
GRP4	***	ns	ns	***
KRAS	***	ns	ns	***
FD-1	***	***	***	ns
