## Supplementary material for "RASGRP4 is a key factor in KRAS activation mediated by SOS in Y1 mouse tumor cell line": Source Tables and Figures: MSB-2025-13132_Table1_PCRPrimers.xlsx

### Sheet: Table PCR Primers
Gene	Forward Primer	Reverse Primer
HPRT	GTTGGATATGCCCTTGACTATAATGAG	GGCTTTGTATTTGGCTTTTCCAG
SOS1	AGGTTCAGGGGCAAGTTCAC	AACACGTTCCTCCACATCTGA
SOS2	AGTCCATTGCTGACGGCTTT	CTTCACTGCATGCCTTCAACTTT
GRF1	CGAGAAACAGCGTCATAGCA	AGACTTCAAGGGTGGCTGTC
GRF2	ACCAGCAGCCAAAGGTCATA	GCAGGGAGTCGAGGTTCAAT
GRP1	GTGTTCGAGTGCAAGAAGCG	ATCCTTCTTCGGGTGCATGG
GRP2	AAAGGACTTGGGGGTCCGAA	CAGAGTGCTCGTCATGGTCG
GRP3	GCCATCTTGAGGGGTTCAGG	AGAATGCTCCGAATCCGC
GRP4	GAAAGCCCACGTTCTGTCAC	CCACAGTCCCGACAGCGATA
