## Supplementary material for "RASGRP4 is a key factor in KRAS activation mediated by SOS in Y1 mouse tumor cell line": Source Tables and Figures: MSB-2025-13132_Table2_CRISPR_sgRNA.xlsx

### Sheet: Table PCR Primers
Gene	Primer Sequence
GRP4	5’ CACCGTGGGGCACGTCTTGTGGCGG 3’
GRP4	5’ AAACCCGCCACAAGACGTGCCCCAC 3’
GRP4	5’ CACCGAATGTGGTCCCCTCGGCGC 3’
GRP4	5’ CACCGAATGTGGTCCCCTCGGCGC 3’
GRP4	5’ AAACGCGCCGAGGGGACCACATTC 3’
