## Supplementary material for "RASGRP4 is a key factor in KRAS activation mediated by SOS in Y1 mouse tumor cell line": Source Tables and Figures: MSB-2025-13132_Table3_Kinetic_Parameters_ODE.xlsx

### Sheet: Planilha1
Parameter	Description	Value (Y1 cells)
k_1	SOS binding Ras-GDP (kon)	1.8 × 10⁻⁴ μM⁻¹·s⁻¹
d_1	SOS–Ras-GDP dissociation (koff)	3.0 s⁻¹
k_2	SOS binding Ras-GTP (kon)	1.7 × 10⁻⁴ μM⁻¹·s⁻¹
d_2	SOS–Ras-GTP dissociation (koff)	0.04 s⁻¹
k_{3cat}	Catalysis with Ras-GTP (allosteric site)	0.038 s⁻¹
K_{3m}	Michaelis constant for k_{3cat}	1640 μM
k_{4cat}	Catalysis with Ras-GDP (allosteric site)	0.003 s⁻¹
K_{4m}	Michaelis constant for k_{4cat}	9120 μM
V_5	RasGAP-mediated deactivation	0.1 × [GAP] μM·s⁻¹ approx.
K_{5m}	Michaelis constant for GAP	107 μM
k_{6cat}	Additional GEF-mediated exchange	0.01 s⁻¹
K_{6m}	Michaelis constant for additional GEF	1836 μM
